# TGFB1 Induces Fetal Reprogramming and Enhances Intestinal Regeneration

**DOI:** 10.1101/2023.01.13.523825

**Authors:** Lei Chen, Abigail Dupre, Xia Qiu, Oscar Pellon-Cardenas, Katherine D. Walton, Jianming Wang, Ansu O. Perekatt, Wenwei Hu, Jason R. Spence, Michael P. Verzi

## Abstract

The adult gut epithelium has a remarkable ability to recover from damage. To achieve cellular therapies aimed at restoring and/or replacing defective gastrointestinal tissue, it is important to understand the natural mechanisms of tissue regeneration. We employed a combination of high throughput sequencing approaches, mouse genetic models, and murine and human organoid models, and identified a role for TGFB signaling during intestinal regeneration following injury. At 2 days following irradiation (IR)-induced damage of intestinal crypts, a surge in TGFB1 expression is mediated by monocyte/macrophage cells at the location of damage. Depletion of macrophages or genetic disruption of TGFB-signaling significantly impaired the regenerative response following irradiation. Murine intestinal regeneration is also characterized by a process where a fetal transcriptional signature is induced during repair. In organoid culture, TGFB1-treatment was necessary and sufficient to induce a transcriptomic shift to the fetal-like/regenerative state. The regenerative response was enhanced by the function of mesenchymal cells, which are also primed for regeneration by TGFB1. Mechanistically, integration of ATAC-seq, scRNA-seq, and ChIP-seq suggest that a regenerative YAP-SOX9 transcriptional circuit is activated in epithelium exposed to TGFB1. Finally, pre-treatment with TGFB1 enhanced the ability of primary epithelial cultures to engraft into damaged murine colon, suggesting promise for the application of the TGFB-induced regenerative circuit in cellular therapy.

**GRAPHIC ABSTRACT:** 
