## Supplementary Table 2 for "TGFB1 Induces Fetal Reprogramming and Enhances Intestinal Regeneration"

### Sheet: Suppl. Table 2
Supplementary Table 2. The activity of TGFB1 decreases over time after storage in -30 °C
TGFB1 stock > 6 months: TGFB1 (2 ng/ml) induces ~40-50% of spherical organoids after irradiation.
TGFB1 stock < 3 months: TGFB1 (2 ng/ml) induces ~70-80% of spherical organoids after irradiation.
TGFB1 stock < 1 month: TGFB1 (1 ng/ml) induces ~70-80% of spherical organoids after irradiation, and 2 ng/ml TGFB1 induces death of organoids.
TGFB1 activity was tested before each experiment and the dose of TGFB1 was adjusted by its ability to induce spherical organoids, targeting at ~60-80% of spherical organoids after irradiation in this study, according to the decline in TGFB1 activity over time in storage as determined empirically in this figure.
