## Supplementary Table 3 for "TGFB1 Induces Fetal Reprogramming and Enhances Intestinal Regeneration"

### Sheet: Suppl. Table 3
Supplementary Table 3. Sorted Ki67+DAPI- cells from crypts of Mki67tm1.1Cle/J mice 56h post IR and non-IR controls.
Samples prepared from C57BL/6J mice were used as negative controls for gating.
