## Supplementary Table 4 for "TGFB1 Induces Fetal Reprogramming and Enhances Intestinal Regeneration"

### Sheet: Suppl. Table 4
Supplementary Table 4. Gene signature lists used in this study
Wang et al., Cell 2019; Yui et al., Cell Stem Cell 2018		Yui et al., Cell Stem Cell 2018		Ayyaz et al., Nature 2019			Merlos-Suárez et al., Cell Stem Cell 2011			Mustata et al., Cell reports 2013				Gregorieff et al., Nature 2015		This study: 56h IR vs Non-IR Ki67+ cells
Regenerative Epithelium		Fetal intestine genes		Revival stem cell genes			Proliferation genes	Differentiation genes (Late TA)		Fetal spheroid epithelium genes				YAP signaling genes		Top 300 upregulated genes		Top 300 downregulated genes
Pdgfra		Duoxa2		Clu			Rad51C	Vwa1		Spp1				Krt17		S100A6		Gvin2
Mfap5		Duox2		Anxa1			Slc7A2	Ugt2A3		Flnc				Osbpl3		Sprr2A1		Gvin1
Col1A1		Cdh3		Il1Rn			Ccdc18	Trim15		Sftpd				Nceh1		Sprr2A2		Smim24
Tnc		Il1A		Rbp1			Dctd	Treh		Cryab				Krt9		Rps13-Ps1		Defa24
Fabp4		Il1Rn		Cldn4			Rad54B	Tex12		Ctgf				Mcam		Krt18		H2Az2
Col3A1		Lcn2		Serpinb5			Bard1	St3Gal4		Serpinb11				Baiap2		Gpx2		Gvin-Ps3
Dcn		Cxcl1		Lamc2			Klhl23	Sprr2G		Basp1				Pdgfb		S100A11		Gvin-Ps1
S100A8		Cxcl2		Fos			Fignl1	Slitrk6		Prl2C3				Suox		Cd44		Aldh1B1
Fn1		Ccl20		Cxcl10			Pola1	Slc9A3		Krt4				Rapgef2		Tmsb10		Pigr
Antxr1		Ltf		Basp1			Depdc1	Slc6A20		Arl4C				Tagln2		Dnajb14		Oat
Lgals1		Cyr61		S100A11			Ppil5	Slc6A19		Enah				Flot2		Gm17494		Arg2
Bgn		Trim29		Dusp10			Ppat	Slc5A4B		Serpinb9B				Krt16		Reg3B		Defa23
Sparc		Vcam1		Calcb			C6Orf150	Slc5A12		Mal				Capn13		App		Dmbt1
Fbn1		Osmr		Pls3			Xrcc2	Slc5A11		Clu				Myo1H		7Sk-158		Defa30
Ctgf		C2		Chrnb1			Ska1	Slc47A1		Fam198B				Tbc1D2		Mboat1		Defa31
Lum		Gabrp		Ahnak			Slc12A2	Slc34A2		Igfbp7				Ncrna00085		Taf1D		Gvin-Ps1-1
Grem1		C3		Krt18			Rcc2	Slc30A10		Msln				H2-T24		Ly6A		Pycard
Col12A1		Stc1		Epha4			Kif18A	Slc2A5		Rab11Fip5				Il3Ra		Washc4		Otc
Acta2		Spp1		Ccl20			Kif11	Slc2A2		Ggta1				Pcyt1A		Ccnd1		Defa17
F2R		Dram1		Tmsb4X			Esco2	Slc26A6		Cdh13				Kctd11		Rps15A-Ps8		Sult1D1
Clu		Inhba		Tspo			E2F7	Slc26A3		Lama3				Kctd10		Cldn2		Fabp2
Runx2		Igfbp5		Plekhg3			Rad54L	Slc25A45		Psca				Krt14		Phlda1		Pdcd4
Mmp2		Tgm2		Areg			Chek1	Slc23A1		Samd5				Tspan4		Gm47594		Fabp1
H2-Ab1		Phlda1		Lor			Prkd3	Slc15A1		Psapl1				Plekhg3		Nop56		Aoc1
Cdh11		Timp1		Vwa5A			Na	Slc13A2		Pdlim4				Ifi27L1		Gm25829		Lgals2
Mmp7		Enkur		Mboat1			Clspn	Slc13A1		Mcam				Otud1		Krt7		Vdr
Tns1		Clu		Psca			Kiaa0101	Saa2		Il33				5730528L13Rik		Reg3G		Adh1
Igfbp7		Icam1		Ctsh			Dtl	Rhoc		Crip2				Raph1		Ccnd2		Rpl34-Ps1
Postn		Dusp10		S100A16			Slc7A2	Reg3A		Vnn1				S100A16		Bc051077		Ccl25
Ptgs2		Oas2		Fxyd3			Atad5	Rdh16		Serpinb6B				Il28Ra		Map4		Atpif1
Mgp		Plau		F11R			Pole	Rab30		Clic3				Pvr		Rps2-Ps10		St3Gal4
Serpina3N		Medag		Tm4Sf4			Fancb	Ptk6		Col18A1				Pgap1		Tmem245		Glod5
Sparcl1		Stx11		Onecut2			Cenpa	Prrx1		Laptm5				Otud7B		Comt		Crip1
Krt14		Ccdc3		Krt19			Nexn	Plekhg6		Arhgef4				Fam83H		Bax		Aldob
Tgm1		Arhgap29		Jup			Ppil5	Plb1		Prss22				Pam		Ccng1		Fth1
Lamb1		Robo1		Ddit4			Fam111A	Pfkp		Ttc9				Tgfbr2		Anxa2		Lypd8
Myl9		Aim2		Mmp7			Ttpa	Pck1		Cd68				Dusp8		Fam177A2		Car4
C1S1		Col4A1		Perp			Cdc7	Papss2		Slc4A11				Gdf15		Fam177A		Slc39A5
Lrg1		Faim3		Socs5			Nap1L1	Otop3		Timp2				Arid3A		Unc13D		Plac8
Rbp1		Fos		Ddhd1			Hemgn	Osgin1		Col4A2				Fam43A		Scaf11		Aamdc
Tgm2		Acsl4		Capns1			Kntc1	Oas3		Col4A1				Angptl6		Ensmusg00002075188		Svip
Itpripl2		Pdzk1Ip1		Baiap2			Prkd3	Mogat2		Fabp5				Stc2		Hk2		Defa29
Osmr		Rbpms		Prom1			Tbc1D19	Mocos		Efemp1				Hpse		Fxyd3		Cox7A1
Krt13		Ly96		Sdc1			Ska3	Mgat4C		Ier3				Trib3		Phlda3		Casp6
Lama4		Rasgrp3		Tpm4			Ncapg2	Mep1B		Ecm1				Crlf3		Crip2		Prap1
Krt6A		Wars		Fermt1			Pole2	Mall		Nfe2L3				Neu1		Ddx21		Defa43
Vim		Pdpn		R3Hdm4			Exo1	Mafb		Msn				Dhx58		Ftx		Adh6A
Fabp5		Lgi2		Dsg2			Cenpi	Maf		Ak1				Egfr		Atg9B		Khk
Dsg3		Parp8		Mvp			Sgol2	Lrrc19		Abcc5				Grb10		Ncl		Sult1B1
Cxcl12		Syt11		Sh3Glb1			Cenpn	Leap2		Sptssb				1700047I17Rik2		Cdc34		Cmbl
Efemp1		Tlr6		Ripk4			Dtl	Krt20		Ppic				Tjp1		Sulf2		Cps1
Myl7		Ebf1		Irf6			Cenpn	Il33		Hyal1				Glipr1		Lars2		Gstm3
Ier3		Tshz2		Sox9			Neil3	Il18		Cd55				Mettl7B		Ckb		Acat1
Ecm1		Cep170		Ctsd			Exo1	Igsf9		Trex2				Tmem188		Ceacam1		Me2
Msn		Azgp1		Tjp2			Hmmr	Ifit1		Wnt4				Glt28D2		Lypd8L		Maoa
Tnfsf9		Lbh		Nipal2			Rad54L	Hsd17B6		Chrnb1				Tcte2		Nap1L1		Fmc1
Ppic		Me1		Ly6A			Bub1	Ggt1		Tmem40				Cnksr1		Pmepa1		Rbp7
Fbln1		Pla1A		Sowahb			Mcm3	Gdpd2		Plat				Pwwp2B		Gm10110		Ces2A
Rarres2		Zfpm2		Tpm3			Nrm	Gde1		Cgnl1				Dennd2C		Akr1B8		Add3
Eya2		Hbegf		Abi1			Cnn3	Gda		Frmd6				Cwh43		Lmna		Coq8A
Plat		Fn1		Atp6V1B2			Alms1	G6Pc		Il4Ra				1700012L04Rik		Mpv17L		Cox6A1
Il4Ra		Pcolce		Cyld			Timeless	Fmo5		Plekhs1				Rtp4		Areg		Sis
Pltp		Palmd		Fnbp1L			Atad2	F3		Prkcdbp				Arid5A		Txnrd1		Hadh
Hspa1A		Epha2		Stx7			Rrp1B	Enpp3		1110028F11Rik				Smad7		Cdkn1A		Mgst3
Pcolce		Htr1D		Arhgef28			Aurkb	Emp1		Ddit4L				Plec		Ccdc62		Sdhc
Abi3Bp		Gpr126		Leprotl1			Slc16A12	Egln3		Anxa8				Fam59A		Mrps26		Ugt2B34
Ly6D		Timp3		Abcc3			Rad51C	Dpep1		Abi3				Oasl1		Xaf1		Fzd5
Adamdec1		Pls3		Cd24A			Mcm3	Dnase1		Vamp5				Pparg		Psrc1		Defa39
Pdlim7		Gja1		Actg1			Tpx2	Cyp2D26		Glipr1				Hist1H2Bj		Wdr12		Anapc13
Tgfbi		Fosb		Zfhx3			C1Orf135	Cyp2C68		Mras				Tnks1Bp1		Krt23		Ugt2A3
Ltf		Rassf5		Mdm2			Kifc1	Cyp2C44		Inf2				Krt23		Mt2		Cda
Plau		F2R		Prkaa1			Tbc1D4	Cubn		Lamc2				Acot10		Arhgdia		Aadac
Eif4E3		Elk3		Ppfibp2			Chek1	Creb3L3		Syt8				Sez6L2		Tapbpl		Slc7A8
Cd34		Kirrel		Arpc3			Zwilch	Cndp1		Ncmap				Trip6		Aen		Plgrkt
F3		Slpi		Dynll1			Scml2	Cml5		Tnni2				Steap1		Gm42826		Cth
Dhrs9		Agpat4		Tnfaip1			Fads1	Clic5		Wwtr1				Rassf1		Rn18S-Rs5		Gvin-Ps5
Mt-Tc		Nme5		Uhrf1Bp1L			Gins2	Clec2D		Ly6D				Rusc2		B4Galt6		H2Bc4
Mt-Tp		Cadm1		Smim15			Myc	Cidec		Tns4				Ereg		Cldn4		Pccb
Lamc1		Dennd5A		Adam10			Timeless	Ceacam20		Cnn2				Ssh1		Cflar		Cst3
Scarna17		Ppm1K		Vmp1			Aqp4	Cd36		Ccnd1				Trim15		Pola2		B2M
Emp3		Plekhs1		Edf1			Pck2	Bst1		Oas1F				Ifrd1		Ezr		Ndufb11
Plod2		Cxcl17		Eif1			Cdc45L	Asah2		Pdlim7				Tsc22D2		Cfl1		Msra
Gm24494		Cav1		Tanc1			Ankrd26	Apoc3		Zfp52				Rhof		Ctsd		Snhg18
Lpcat4		Flrt2		Zkscan6			Ppat	Apoc2		Bmp8B				Flnb		Rpsa		Rps13
Gm23119		Fermt2		Morf4L1			Hells	Apoa4		Zfp365				Tctex1D2		Golm2		Psmb9
Hspa1B		Bicc1		Ktn1			C15Orf42	Anpep		1700007K13Rik				Herc6		Srm		Abat
Mfsd2A		Bace2		Itga6			Znf473	Aldh1A1		Kifc3				Maff		Myh9		Fahd1
Rbpms		Fmnl3		Dctn2			Cdca2	Akr1B7		Emp1				Anxa5		Pglyrp1		Slc26A3
Ppp1R15A		Glipr1		Dip2C			Na	Akp3		Tinagl1				Serpinb5		Itgb4		Psme2
Hspb1		Ctsh		Arpc4			Hmmr	Ai317395		Ppl				Ptprt		Cpox		Mgst2
Syne1		Ly6E		Aplp2			Ube2T	Adh4		Gcnt1				Litaf		Iho1		Cox6C
Flna		Lamc1		Swt1			Brca1	Ace2		Epha4				Edn3		Exoc1		Prlr
Gm24616		Rab31		Ddx17			Kif11	Ace		Pmepa1				Asap1		Luc7L2		Csrp2
Cd44		Rhoj		Nckap1			Kif20B	2010106E10Rik		Mgat4C				Podxl		Etv4		Rsrp1
Irf1		Samd9L		Arf1			Plk4	1810022C23Rik		Slc25A48				Chac1		Gm24019		Plbd1
Krt15		Akt3		Fam135A			Prr11			Klrg2				Slc44A2		Phgdh		Mgst1
S100A4		Anxa6		Irgm1			Tmeff1			Tubb6				Paqr8		Wdcp		Cox8A
Krt16		Twsg1		A230072E10Rik			Cnn3			Id2				Plcd3		Eps8		Ces1E
Plet1		Tnfaip8		Ddx5			Na			Krt23				Sh3Bp5		Mrto4		Sema4G
Cxcl5		Tnfrsf11B		Tpp2			Mcm5			Trp53Inp1				Phlda2		Pmm1		Enpep
Ckb		St3Gal5		Dlg1			Mcm2			Cd99L2				Lrrfip1		Hsp90Ab1		Slco2B1
Snord37		Otub2		Napg			Gins1			Phlda3				Phlda1		Atrn		Apol10A
Icam1		Cdh6		Ube2A			Tmem107			Gpc1				Gjb3		Slc2A3		Fbp1
Cd74		Anxa1		Ap1G1			Ercc6L			Tspan4				Acot9		Anxa3		Calml4
Gem		Prkch		Fsd1			Casc5			Ahnak				Macf1		Nolc1		Atp5J
Tacstd2		Nfe2L3		Trim41			Ifitm3			Arhgap44				Fam160A1		Rmi2		Bche
Itga2		Arhgef3		Ythdf3			Rad51Ap1			4930461G14Rik				Mapk11		Tnfrsf12A		Uqcrq
Sema7A		Ppp1R18		Ubqln1			Rad51Ap1			E130012A19Rik				Gadd45B		Snhg15		Slc51A
Ereg		Scara3		Mapre1			Bub1			Anxa5				Arnt2		Psat1		Mpc2
Svep1		Col4A2		Mob1A			Ncaph			Fmnl2				Gm7665		N-R5S100		Dhrs4
Trim40		Ifit3		Smarcc1			Cbx6			Abcb1B				Sh3Tc1		Ubash3A		Blvrb
Aspn		Ptrf		Cnot4			Dtl			Fam64A				Ptrh1		Gm45251		Rdh7
Reg3B		Fam167A		Pfdn2			Blm			Mgmt				Tulp2		Gusb		Prxl2B
Gja1		Fam129A		Atf2			Gins2			Psrc1				Pim1		Pabpc1		Rbp2
Gm24339		Smarca1		Rbpj			Prr11			Slc19A2				Lmo7		Nudt5		Ech1
Cldn4		Cd44		Ddx3X			9430037O13Rik			Tpm2				Irgm2		Pabpc4		Mttp
Reg3G		Tesc		Srek1Ip1			Morc4			Akr1B8				Agtpbp1		Dkc1		Cyb5A
Ighm		Asap1		Kdm5A			Pfas			S100A11				Akr1B8		Gm24616		Etfa
Bmp4		Tacstd2		Ywhab			Fgr			Avpi1				Cldn4		Alad		Ndufb9
Hoxb6		Ctse		Bcap31			Rad54B			Endod1				Ccl20		Gss		Dbi
Sulf2		Sucnr1		Cops5			C6Orf173			Krt7				Rbms1		Ass1		Defa22
Hsph1		Smox		Senp6			Ncaph			Itgb4				Steap2		Sdc1		Cox7B
Car12		Ctgf		Mbnl2			Na			Emp2				Osbpl5		Gnl3		Hint2
Ddah1		Fry		Fam3A			Palb2			S100A14				Samd9L		Kcnk1		Klk1
Snord104		Tmem173		Arhgap12			Melk			P2Ry6				6030445D17Rik		Lrrfip1		Ndufv3
Gm10800		Pik3R3		Arcn1			Nsl1			Hspa1B				Krt18		Slfn5		Bloc1S1
B4Galnt1		Tnf		Mrpl43			Cdca2			Tead4				Palld		Eif3B		Gpx1
Tnip3		Plaur		Olfr1318			Nap1L1			Ly6A				Fos		Tmprss11A		Tmem86A
Tnfaip3		Stxbp1		Ccdc82			C6Orf150			Ctsh				Ptpn21		Zmat3		Acaa2
1700056E22Rik		Emp3		Iigp1			Mbd4			Rbms1				Grasp		Dnajc2		Ddc
Erdr1		Sh3Pxd2B		Arid4A			Mcm3			Dapk1				Areg		Dstn		Cyp4F14
Plaur		Cp		Pex19			Cenpf			Dyrk3				Mdfi		Bc1		Olfm4
Rpl13A		Laptm5		Cdc42Bpg			Mcm7			Hspb1				Bicd1		Inf2		Gm12191
Gm21887		Sord		Pum2			Racgap1			Paqr8				1700019L03Rik		Stxbp2		Decr1
Gm23130		Cxcl16		Rbm25			Tipin			Cd44				Gm6096		Ptp4A3		Tcn2
Slc7A5		Mmp14		Atp11B			Myb			Slc44A2				Cgnl1		Etf1		Dgat1
Ripk3		Pmepa1		1110038F14Rik			C14Orf106			Gpr137B				Prnd		1700120C14Rik		Akr1C19
Rpl30		Ankrd22		Senp2			C16Orf48			Fam212B				Arhgef17		Gm39459		Ugt1A7C
Aldh1A3		Kansl1L		Zfp706			Rad18			Akap13				Rras2		Nlrc3		Acot13
Rnu3A		Igfbp7		Hmgb3			Cenpe			S100A4				Gm7008		Dhcr24		Uqcrb
Ltbp4		Unc13D		Tab3			Rad51Ap1			Mdm2				Id2		Loxl2		Sdhb
Snord35A		Cryab		Sptbn1			Chek1			Suox				Rassf8		Dynll1		Defa21
Akt3		Eml1		Bnip3L			Mcm3			S100A16				1700016K19Rik		Agps		Akr1C12
Tmem181C-Ps		Arl4C		Luc7L3			Uhrf1			Sgcb				Jag2		Bcas2		Rnf186
Bmp5		Efemp1		Exosc9			Cep55			Ccng1				Arl4C		Itch		Snord13
Gucy1A3		Ptpn14		Tmed9			Foxm1			Gjb3				S1Pr2		Bspry		Nr3C1
Dpt		Sgms1		Glt8D1			Slfn13			Rhod				Ppp1R9A		Ccdc86		Casp1
Khdc1A		Rab34		Timm17A			Iqgap3			Sh3Bgrl2				Prrg4		Ppip5K1		Higd2A
Taf1D		Hhex		Aldh6A1			Tube1			Osbpl5				Derl3		Rab33B		Uqcrh
Heg1		Rbms3		Rpl23			Nuf2			Icam1				Als2Cr4		Gcnt3		Defa36
Snord17		Plk2		Rps27L			Ccdc99			Ptp4A3				Pmaip1		Ccz1		Bpnt1
1810011O10Rik		Slc39A6		Hdac2			Rad51			Capn2				Ston1		Ube2V1		Ugt1A8
Ccl2		Celsr1		Rps11			Fam72A			Eps8L1				Clic4		Nip7		Rpl30-Ps10
Ogn		Cx3Cl1		Foxp1			Cdca5			Tacstd2				Tm4Sf4		Edn1		Ugt1A10
Rpph1		Ass1		Creb1			Smc2			Tmem43				Klf4		Slk		Alpi
Duoxa2		Wwtr1		Nono			Kif18B			Cdkn2A				Prkcdbp		Gsn		Ndufb2
Snord100		Cmtm7		Hnrnpk			Mcm3			Zmat3				Ppl		Gtpbp4		Cldn15
Ubd		Cav2		Eif2S2			Racgap1			Dcxr				Slc5A6		Avpi1		Tm6Sf2
Tnfrsf1B		Irak2		Plekhh1			Gls2			Phlda2				Abhd2		Srpk1		H1F0
Hist1H3E		Gbp2		2410006H16Rik			Dut			Fbxw9				Gml		Clic4		Anpep
Cxcl1		Pam		Hmgcr			Tmem107			Adam9				Capn5		Tatdn1		Atp5H
Tnf		Tlr4		Arfgef2			Brca1			Sh3Kbp1				Susd2		Mt-Co1		Uqcr11
Calcb		Krt7		Pabpn1			Au016916			Arhgef3				Isg20		Ftl1-Ps1		Ivns1Abp
C4B		Cnn2		Gigyf2			Myb			Wwc2				Id1		Exosc2		Ptms
Igfbp3		Map9		Cnn3			2700099C18Rik			Ereg				S100A6		Gm13075		0610005C13Rik
Tnfrsf8		Tlr2		Cetn2			Gtse1			Camsap2				S100A11		Flnb		Dab1
Hist1H2Ai		Junb		Rps24			Rad54L			Tbc1D2				Klf6		Sec23B		Rragd
Nos2		Lamc2		Rpl36A			Hells			Flot2				Vgll3		Hook2		Smpdl3A
Clca4B		Slco3A1		Rps28			Wdr35			Anxa1				Car2		Cct6A		Psap
Hist1H2Bj		Sult1C2		Rps26			Plk1			Eda2R				Id3		Gm24018		Gsdmc4
Aw112010		Anxa5		Rps19			Timp3			Rgs19				Fam46B		Eif5B		Cox20
Cxcl2		Crip2		Tomm7			Rpa2			Gja1				Ecel1		Cmas		Rpl22L1
Zbp1		Grhl1		Pabpc1			Cep55			Serpinb5				Tuft1		Pgap1		Ndufb4
Adamts1		Dyrk3		H2-Ab1			Na			Abhd4				Ccdc68		Prrc2A		Smlr1
Ifitm3		Pip4K2A		Pbdc1			Rad18			Rdh10				Mboat1		Pa2G4		Rpl10-Ps3
Saa3		Tnfaip2		Rbmx2			C6Orf167			Epn3				Ccdc120		Pkm		Cox7C
Igtp		Cmtm3		Eef1B2			C4Orf21			Foxq1				Dusp3		2810403D21Rik		Trim2
Duox2		Gpr137B		Psma3			Prim2			Sox21				Vangl1		Gm48610		Qdpr
Igfbp5		Mrc1		Trim7			C12Orf48			Bax				Itgb6		Ube2S		Akr1C13
Ccl7		Chpf		Rpl18A			Bub1B			Efna5				Pdzk1Ip1		Igfbp4		Acadvl
Wfdc18		Ddit4		Rps4X			C1Orf112			Ercc5				Oasl2		Tmem30C		H3F3A
Sprr2H		Filip1L		Chrac1			Na			Usp46				Arc		Actn1		Mtarc2
Pla2G2A		Sestd1		Hsp90Ab1			Lamc1			Aen				Tln2		Tgfbr2		Tspan3
C3		Flna		Mis12			Anln			Ai467606				Rasgef1B		Rep15		Ndufb5
Retnlb		Efemp2		Brcc3			Trim37			Il1Rn				Gm10691		Sprr2A3		Gucd1
Robo1		Pkia		Rpl32			Rrm2			Slc39A10				Adm2		Uchl5		Ndufb8
Clca3A2		Mycbp2		Ugdh			Ccna2			Car2				E130012A19Rik		Ftsj3		Fgfbp1
Art2A-Ps		Prkcdbp		Ssr3			Haus5			Gsn				Bmp8B		Stk39		Ugt1A6B
Iigp1		Errfi1		Rwdd1			Espl1			Spata6				Acox2		Tcof1		Ndufb10
Ccl9		Ptprs		Ppp1R7			Tcf19			Pdzk1Ip1				Camk1		Gm38299		Pttg1Ip
Serping1		Irf1		Atp1A1			Foxm1			Sprr1A				Tpm2		Nop58		Serf2
Cxcl10		Aph1B		2700062C07Rik			Ddx11			G6Pdx				Basp1		Abce1		Cox5B
Slpi		Il24		Rps25			Kif2C			Golga2				Hist4H4		Npm1		Scp2
Ifi27L2A		Ier3		Gmds			Ccne1			Ccp110				Sgk2		Dlg1		Slc4A4
Lgi2		Limk1		Lsm11			Pus7			Vangl1				Hbegf		Abcf1		Ces1F
S100A9		Gngt2		Rps17			Lphn1			Aim1				Cidec		Mtap		Prelid2
Tgfb1I1		Fam216A		Eef1G			Kbtbd6			S100A6				1700019G06Rik		Actn4		Nr5A2
Ifi202B		Prkd3		Mrpl9			Na			Zbtb32				Pard6B		Cystm1		Acadm
Osr1		Tnfrsf12A		Tma7			Txndc16			Akr1B10				Wtip		Ahnak		Prdx4
Actg2		Vnn3		Tomm20			Dach1			Ddah1				Rhod		Actb		Sap18B
Ppbp		Ehd2		Hsp90Aa1			Mastl			Ckap2				Lama3		Hopx		Sema5A
Gm22362		Wwc2		Slc4A4			Trim37			Anxa3				Prss23		Fbxw2		Cat
Cxcl13		Atp11A		Cnbp			Zranb3			Pmm1				Lynx1		Ephx1		Lamtor2
		Muc1		Brix1			Siva1			Alcam				Ppp1R15A		B230312C02Rik		Nlrp6
		Csf1R		Gnpat			2810454L23Rik			Noxo1				Emp2		Rpl28		Plaat3
		Ahnak2		Lsm6			Celsr2			Il17Re				Adamtsl4		Ccar1		Maob
		Tpst1		Cutc			Psip1			Pdrg1				Trpm6		Siglec1		2310039H08Rik
		Ffar4		Atp5G1			Mcm8			P2Ry2				F3		H2-T23		Defa37
		Abi3		Rpl31			Shcbp1			Slc45A3				Mycbpap		Adrm1		Btnl1
		Pllp		Slc35G1			Asf1B			Scel				Wwc1		Plek2		Ndufa6
		Pilra		Dnajc15			Kcnn4			Fam129B				Sema3C		Pdap1		2310001H17Rik
		Wasf1		Rpl12			Au020206			Dusp22				Sh3Tc2		Mak16		Tcea3
		Usp18		Setd6			Prim1			Cxcl16				Sertad4		Rps15A-Ps4		Mtch2
		Agrn		Prps2			Cks1B			Gnai1				Slc7A11		Knop1		Dpm3
		Ppbp		Rps29			Chaf1B			Baiap2				Dusp9		Cdc37		Smim27
		Cd276		Nme1			Mcm2			Mlkl				Pear1		Mt1		Atp5J2
		Shisa5		Pcgf6			Rcc2			B9D1				Cdkn1C		S100A14		Dhrs1
		Sh3Tc2		Lss			Rasa3			Gtse1				Adamts15		Wdr43		Id3
		Slc28A2		Snrpd1			Dut			Plaur				Cd55		Psmc1		Pnp2
		Mcc		Nop58			Ctps			Prkar1A				Bex1		Ankfy1		Mlxipl
		Syde1		Cacybp			Bag2			Bok				Slc25A48		Tspan33		Abhd11Os
		Notch3		Mrpl18			Siva1			Btg2				2010002M12Rik		H2Aj		Myo1A
		Prss22		Rfc3			Cklf			Wfdc2				Sprr1A		Snhg9		Cldn3
		Maff		Ranbp1			Prim2			Aaas				Ldhd		Ly6E		Epb41L3
		Fam20C		Ccdc58			Dus4L			Ccdc92				Emp3		Abcb1B		Slc27A2
		Parp14		Ifitm3			Tmem194B			Ift57				Nr4A1		Ticrr		Tmem59
		Mlkl		Pnpt1			Tubb			Ap1S3				Csrnp1		Lpcat4		Ndufs2
		Bace1		Xpo5			Haus6			Tspan6				Arhgap29		Ppid		Cox7A2
		Aqp1		Tmpo			Dcaf12L1			Lmna				Slc9A4		Topbp1		Chchd7
		Nxn		Vrk1			Marcks			Msantd3				Adm		Slc25A4		C1Qtnf12
		Pcbp3		Siva1			Setdb1			Scmh1				Rin1		Gm8624		Atp5K
		Bdnf		Dmbt1			2810408B13Rik			Plcd3				Gm14446		Mybbp1A		Ces2C
		Arsb		Anp32E			Syce2			Ecscr				Ppp1R2		Rsl1D1		Glud1
		Degs1		Prc1			Ung			Pir				S100A4		Srrm2		Bmp3
		St6Gal1		Kif20B			Na			Ccnd2				Slamf9		1110038B12Rik		Usp2
		Lrrc49		Ube2C			Sema3C			Abcc4				Gm17622		Sox4		Tmem205
		Dusp6					Clca4			Gpx2				Zfp57		Olfr889		Rnf152
		Alcam					Mlf1Ip			Arl1				Cxcl16		Gm49368		Atp5G1
		Ttc26					Paics			Fkbp9				Trex2		Eef2		Dpyd
		Il34					Mcm7			Krt18				Zbp1		Anxa4		Sh3Bgrl
		Ctnnal1					Pold1			Tlr4				2310014H01Rik		Emp1		Naxe
		Rora					C17Orf53			Plk2				Klhl13		Gapdh		Mdh1
		Anxa3					E2F1			Vsig1				Tnfrsf12A		Nup98		Atp5E
		Timp2					Zc3H7B			Sorl1				Clcf1		Eif1A		Pank3
		Tspan33					Traip			Ildr1				Smtnl2		Eif5		Sec13
		Armcx2					Loc388559			Lor				A230065N10Rik		Eif3J1		Cox14
		Dnajc10					Mphosph9			Fosl1				Npnt		Adsl		Ndufc1
		Gm2A					Wdhd1			Slco4A1				Kifc3		Hspa8		Cyp2S1
		Rhob					Bcl7A			Fxyd3				Dok2		Fhl2		Slc6A4
		Prnp					Na			Cd14				Fam189A2		Pla2G5		Pla2G12B
		Copz2					Atic			Far1				Timp2		Mdm2		Ndufb1
		Qsox1					Ccbe1			Kcnn4				Il1Rn		Glrx3		Eci1
		Lrg1					Tsga14			Akr1B3				Bcam		Hdgf		Hexb
		Sfxn3					Hells			Glis3				Prl2C3		Fubp1		Defa38
		Xaf1					Mastl			Mboat1				Mras		Cd9		Ndufa4
		Maged2					Spag5			1700066B19Rik				Emp1		Car12		Fads2
		Kif3C					Lysmd2			2210011C24Rik				Lamb2		Ppan		Slc1A1
		Iffo2					C15Orf23			Acsm3				Anxa8		Gnai2		Atp5O-1
		Fam229B					Cep76			Tnfaip8				Flna		Tpm3		Aldh18A1
		Lst1					Dnajc18			Gatm				Pdlim2		Timm22		Reg1
		Htra3					Taf4B			Rab27B				1110032A04Rik		Furin		Cideb
		Ldhb					Cdc6			Fut2				Mmp23		Naa15		Cds1
		Muc4					Smc2			Rab15				Myo1C		Gm29666		Psmb8
		Stra6					Cenpe			Gcnt3				Dlk2		Asns		Atp5Mpl
		Ppp1R15A					4930513N10Rik			Slfn2				Lamb3		Gm44044		Ndufa11
		Nap1L1					Lyar			Ivl				D14Ertd668E		Mdn1		Sdha
		Adam28					Cdk2			Hs6St2				Hspa1A		Nhp2		Suclg1
		Fgd2					Foxm1			Tspan2				Dusp10		Olfr1423		Adtrp
		Reln					Cklf			4833427G06Rik				Fam55C		Cad		Abcg2
		Runx1					Ncapd2			Susd4				Cav2		Psmd7		Dhrs11
		Rbms1					Slfn13							Zmynd15		Pck2		Eldr
		Mal					Rpusd2							Mrc1		Macf1		Cdk2Ap2
		Amotl2					Vrk1							Sorbs2		Rock2		Gjb1
		Gjb4					Cyp39A1							Ildr1		Smarcc1		Defa2
		Cd68					Dlgap5							Crip2		Sipa1L3		Cox6B1
		Tgfbr2					Incenp							Lats2		Rbm17		Lrp1
		Hdac7					Pbk							Cish		Myo1C		Slc6A20A
		Porcn					Tmeff1							Nrip3		Cct7		Akr1C14
		Piezo1					Nusap1							Slc6A14		Gtf3C1		Lipg
		Cdkn2A					Nek2							Hmox1		Klhl24		Ggact
		Tmc5					C3Orf26							Slc35E4		Actg1		Acy1
		Lamb2					Vrk1							Fbxo24		Gatad2B		Cd302
		Tns1					Psmc3Ip							Atf3		Epb41L2		Mcee
		Sepn1					Poli							Abcc5		B930036N10Rik		Naprt
		Hist1H2Bm					Nfatc2							Nbl1		Gm32885		Ccl28
		Isg20					D17H6S56E-5							Ifit1		Ifrd1		Defa20
		Txndc15					Pgm2L1							Oas3		Ino80E		Atp5C1
		Skil					Aurkb							Akap5		Prkar1A		Pafah1B3
		Tead2					Cep97							Omp		Tes		Cryl1
		Hk2					Ckap2L							Dnahc2		Prmt5		Ndufs8
		Tff2					Fancb							Hist1H1E		H2-D1		Ndufv2
		Prkar2B					Dnmt1							Cnn2		Snf8		Rpl30-Ps9
		Pifo					Ccnf							Pcsk6		Ncbp3		Ces1D
		Dusp1					Brca1							Chrnb1		Mif		Aldh9A1
		Phldb2					Aspm							Tgm1		Shcbp1		Gstm2
		Maged1					Hmmr							Rin3		Txnl4A		Tm4Sf5
		Gramd1B					Hmga2							Thbs1		Nsun2		Gna11
		Rpgrip1L					Dsn1							Slc5A5		Bsg		Dag1
		Tmtc2					Na							Spon1		2500004C02Rik		Pik3R1
		Mmp13					Cdca5							Gm10972		Shmt2		Lpcat3
		Meis2					Pgm2L1							Klrg2
		Cyba					Igf1R							Pak6
		Vasn					Znf367							Plk2
		Hspg2					Wdr34							Lgals3
		Ift81					Nup210							S100A14
		Sema3F					Exosc8							Gm10393
		Flnc					Gen1							2310007B03Rik
		Ephx4					Lig1							Rnf39
		Lefty1					Tpx2							Nt5E
		Irf9					Hmmr							Apol9B
		Rgl1					Tk1							Ptpn14
		Tmem108					Plk4							Epn3
		Fndc3B					Trim68							Hdac7
		Arl3					Haus6							Glis2
		Abi2					Fam54A							Hspa1B
		Cdh13					C8Orf79							Stx11
		Ecm1					Aen							Anxa1
		Celf2					Znrf3							Ddx60
		Kif3A					Psmc3Ip							Wwtr1
		Itgav					Ccdc14							Isg15
		Wfdc2					Dna2							Myof
		Smoc1					Cenpp							Capn2
		Fer1L4					C21Orf91							Apol9A
		Foxa2					Dlgap5							Isx
		Gnb5					Dck							Fam129A
		Zc2Hc1A					Slc7A5							Clca6
		Ptgs1					Haus4							Lamc2
		Cdc42Ep2					Chtf18							Krt7
		Lrrc8E					Sema4D							Rnf208
		Plat					Pgm2L1							Fosl1
		Snn					Zbtb25							Gm16721
		Armcx3					Uhrf1							Tead4
		Tspan4					Tsga14							2310002L13Rik
		Csf2					Bckdhb							Mx2
		Pak3					Mcm4							Lhfpl2
		Clcf1					Kif22							Gm17237
		Shf					Chek1							Ier3
		Bbx					Nap1L1							Dusp1
		Map1B					Rrm1							Jdp2
		Bnip3L					Ftsjd1							Slc7A3
		Bik					Sgol1							A430105I19Rik
		Ipo4					Mdn1							Tinagl1
		Tbcel					Fen1							Stk32C
		Tmem132A					Rrm2							Rnd1
		Slc2A1					Cklf							Amotl1
		Pld3					Nek2							Oxct2B
		Pdlim4					Qsox2							1700056E22Rik
		Tapbp					Rrp15							Gprc5A
		Tmed8					Ncapg							Rbpms
		Tmem136					Aurka							Hist1H3C
		Fbln2					Mybl2							Cxcl10
		Nrp1					Na							Pmp22
		Hyal1					Paics							Lama5
		Sptbn2					Pip4K2B							Dpcr1
		Ltbp1					Spc24							Usp18
		Atp6V1F					Dna2							Rsad2
		Gata3					Prc1							Sprr2A3
		Myof					Rpp40							Fabp3
		Lmo4					Kif24							Ahnak
		Dok2					Mphosph9							Gngt2
		Aplp1					Tmem173							Pcolce
		Furin					Tmem48							2010109I03Rik
		Apbb1					Nin							Phldb2
		Pias3					Wdr76							Serpinb9
		Cers5					Znf275							Bmp2
		Tor3A					Utp15							Arhgap40
		Ptk7					3110040M04Rik							Xaf1
		Sema4B					Mthfd2							Syt12
		Fam195B					Tacc3							Ifit3
		Vopp1					Na							Zfp37
		Irf2Bpl					Rbbp6							Rrad
		Hid1					Cenpf							Sprr2B
		Smo					Zmynd19							Ptrf
		Flot2					Ska2							Stbd1
		Mpv17					Mtbp							Atp11A
		Cxcl5					Nde1							Vnn1
		Tenm4					Mybl2							Epha2
		Mdfic					Exosc2							Gm17244
		Fhl1					Diaph3							Anxa3
		Tubb6					Cdc2							Ano1
		Setbp1					Cp110							Sprr2A1
		Gng7					Kiaa0649							2310002J15Rik
		Dmkn					Gemin5							Sprr2A2
		Tnfsf9					Dusp7							Dusp14
		Rilpl1					Polr1E							Clu
		Vamp5					Nup133							Rassf8
		Wnt4					Trim37							Arhgap23
		Tnfrsf10B					Tspan12							Tceal7
		Amotl1					Nap1L1							Gcnt1
		Tspan2					Prc1							Synpo2L
		Fjx1					Gemin4							I830012O16Rik
		Abca3					Gins3							Plaur
		Ppm1M					Topbp1							Mtap6
		Fnbp1					Neurog3							2610019F03Rik
		Itgb4					Mphosph9							Cyr61
		Map1S					Casp12							Gjb4
		Nos3					Wwtr1							Wfdc2
		Tor4A					Nap1L1							Cdh16
		Ltbp3					Mcm7							Slc12A4
		Spire1					Rfc3							Ahnak2
		Nbea					Zmynd19							Unc13D
		Rab38					Kif4A							39509
		Aldh4A1					Lmnb1							Ly6A
		Sult4A1					Rfc3							Adam8
		Evc2					Bbs7							Jub
		Fam89B					Ilf3							Fgf15
		Dtnb					Znf704							Arhgap22
		Fcho1					Gstcd							Amotl2
		Tmx4					Prim1							Plat
		Bcl2L1					Na							Slc25A43
		Lipa					Zbtb16							Syt16
		Tbc1D19					Na							Cryab
		Wdpcp					Dkc1							Clic3
		Palld					Qtrt1							Edn1
		Pdgfc					Trip13							Wwc2
		Tmem231					Slc1A5							Ildr2
		Pear1					Cdca7L							Yap1
		Itpr2					C14Orf143							Btn1A1
		Taf9B					Mcm5							P2Rx2
		Csnk1E					Trip13							Ly6C2
		Cgnl1					2810442I21Rik							Lor
		Uts2					Dnah11							Mndal
		Tpm2					4933439C10Rik							Nid1
		Ube2H					Pold1							Syde1
		Capg					Cklf							Fgd3
		Gna14					Cep192							Af064781
		Dap					Mirhg1							Akap2
		Gprc5A					Zfp783							Hpcal4
		Foxq1					Nup85							Calcb
		P2Ry6					C3Orf26							Ehd2
		Cd97					Tlr2							Plau
		Parva					C6Orf167							Wnt7A
		Tpgs2												Il33
		Myo7A												Zfp185
		Axl												Ankrd35
		Sh3Tc1												Tm4Sf1
		Lphn3												Msln
		Msantd3												Krt80
		Rassf9												Cyp1A1
		Sdpr												Ctgf
		Rdh10												Psca
		Reg3G												Syt8
		Frmd6												Ggta1
		Fam198B												Ly6C1
		Pkd2												Serpinb9B
		Slc39A13
		Hs3St1
		Bid
		Slco2A1
		Adamtsl4
		Ccdc92
		R3Hdm4
		Dpcd
		Cnp
		Tctn2
		Sdc1
		Bnip2
		Atxn10
		Ltb
		Orai3
		Tpbg
		Mgat3
		B9D1
		Tulp2
		Pald1
		Rasgrf1
		Kctd21
		Atp6V1B2
		Bcl9L
		Dhx57
		Nphp1
		Tmem17
		Cxcl12
		Lama5
		Samd14
		Tdrkh
		Itpripl2
		Fmnl2
		S100A16
		Eps8L1
		Manba
		Phlda3
		Cd47
		Map3K12
		Wnt7B
		Ccser2
		Chd3
		Ptpre
		Agpat6
		Tmem62
		Hk1
		Ccnd1
		Syngr1
		Itga3
		Snrk
		Dync2H1
		St3Gal3
		Wdr34
		Oaz2
		Adam15
		Stxbp4
		Ctsf
		Susd4
		Cd99L2
		Msantd4
		Tmem107
		Tk2
		Smarcd3
		Col18A1
		Pip4K2B
		Paqr7
		Itgb6
		Zbtb32
		Id1
		Hpcal1
		Hist1H2Bj
		Bhlhb9
		Tmem43
		Aldh3B1
		Cd14
		Atox1
		Rhbdf1
		Rhod
		Pamr1
		Arhgap40
		Ap2B1
		Ppp2R2B
		Plscr1
		Vangl1
		Cap1
		Evc
		Tmem63A
		Tns3
		Sall2
		Pes1
		Slc45A4
		Trove2
		Sbsn
		Mea1
		Dapk1
		Rsph9
		Rabac1
		Galnt10
		Ssbp4
		H6Pd
		Gzmm
		Wdr77
		Slc48A1
		Ehd4
		Fam69B
		Cdk5
		Arpp19
		Ano1
		Gsto1
		Bbs9
		Eml3
		Eva1C
		Dlg5
		Lurap1L
		Orai1
		Il7
		Pik3Ip1
		Flrt3
		Tpd52L1
		Fut2
		Cbx6
		Plxnb2
		Marcksl1
		Tmco3
		Lims2
		Arap1
		Naglu
		Trip6
		Map7D1
		Rras
		Ppfibp1
		Tmem218
		Hist1H2Bh
		Megf8
		Sox17
		Tmem2
		S100A7A
		Slc25A48
		Napsa
		Gsn
		Spns3
		Copg1
		Tmbim1
		Nutf2
		Slc26A9
		Arhgef25
		Clic3
		Baiap2L1
		Sdf4
		Ccpg1
		Kif9
		Antxr2
		Muc20
		Tcea2
		Farp1
		Loxl4
		Grasp
		Pkp4
		Chic2
		Itgb1Bp1
		Fbxo2
		Sh3Bgrl3
		Pcyt1B
		Wrb
		Polr2L
		Kcnk1
		Tlr3
		Camk1
		Slc9A3R2
		Prkca
		Emc1
		Rcan3
		Insig2
		Alkbh2
		Rps19
		Ncmap
		Mapre2
		Dzip1L
		Arhgap23
		Ly6D
		Cited4
		Unc5C
		Adora1
		Itga2B
		Gnai2
		S100A6
		Pbxip1
		Fgf1
		Tle3
		Foxg1
		Tspo
		Slc44A2
		Rgs10
		Fbxo21
		Xpc
		Gpc1
		Bicd2
		Myo9B
		Parm1
		Mfhas1
		Hlcs
		Pdgfb
		Nphp4
		Tgm5
		Krt19
		Gnl1
		Sub1
		Ier5L
		Synrg
		Fbxo4
		Btbd11
		S1Pr2
		Pik3C2G
		Cldn6
		Abhd8
		Nes
		Ankrd50
		Gnaz
		Pycr2
		Rab11Fip5
		Bbs10
		Ccdc126
		Clic1
		Stard3
		Ppp1R11
		Nenf
		Bcl2
		Ctnnb1
		Ccdc127
		Ube2N
		Plec
		Lypd3
		Pglyrp1
		Litaf
		Fa2H
		Gas8
		Cul7
		Nr2F2
		Rab12
		Igfbp3
		Pip5K1A
		Tnk2
		Slc6A8
		Mmp11
		Kifc3
		Hist1H2Bk
		Lbp
		Reep5
		Pitpna
		Sh3Kbp1
		Znf512B
		Kctd10
		Trip12
		Gnptg
		Wwc1
		Gadd45B
		Hist2H2Ac
		Spata6
		Fam46B
		Msln
		Emp2
		Lrrc20
		Ypel5
		Tmc7
		Gspt2
		Kif1A
		Fzd6
		Cdh16
		Rbx1
		Ndn
		Fkbp9
		Dnaaf3
		Eva1B
		Chst8
		Rapgef6
		Fam129B
		Atp6V0E2
		Tnfrsf21
		Pdzrn3
		Ccdc103
		Rem2
		Capsl
		Sox4
		Btn1A1
		Bcam
		Hpn
		Pou6F1
		Gemin7
		Plscr2
		Ccdc102A
		Spag6
		Anxa4
		Twf2
		Arl6
		Jkamp
		Wfdc1
		Fam214A
		Exoc4
		Bok
		Trappc12
		Capns1
		Bbs4
		Rbbp4
		Gcnt3
		Ppp1R3C
		Rbp1
		Hpcal4
		Tmbim4
		Anxa8
		Tbc1D2
		Arl6Ip5
		Mapk12
		Slc44A4
		Nrep
		Lmna
		Disp1
		Lamb3
		Lrrfip1
		Hgfac
		Aqp5
		Rbm4B
		Myo1E
		Tceal1
		Psca
		Arhgef28
		Tle6
		Romo1
		Mfap3L
		Ripply3
		Tspan17
		Lynx1
		Irf7
		Wbp1L
		Cryz
		Gch1
		Zdhhc8
		Dtx3
		Asah1
		Iqcb1
		Snap47
		Cd151
		Anapc2
		Haghl
		Nefh
		Eid2
		Serp2
		Cttnbp2Nl
		Mapk8Ip1
		Metrn
		Wdr6
		Rab27A
		Med31
		Tm4Sf4
		Gsta4
		Ppp1R3D
		Fbf1
		Fam102B
		Smad6
		Gdf10
		Krt4
		Chrnb1
		Palm
		Dusp3
		Gas2L1
		Spaca7
		Tmprss2
		Dmwd
		Ikbkg
		Trnp1
		Bex2
		Lrrc26
		Uggt2
		Csrp1
		Zmynd8
		Mtap
		Ttll1
		Dlgap1
		Plin4
		Zscan2
		Atg9B
		Katnb1
		Mapk11
		Dio1
		B9D2
		Osgin1
		Uba7
		Wdr47
		Diras2
		Abcc4
		Spsb4
		Kcp
		Vps33A
		Ttc39A
		Slc7A4
		Slc45A3
		Tmem40
		Lama3
		Tmem106C
		Crp
		Kctd1
		Srgap3
		Wtip
		Cttn
		Asb1
		Dhh
		Bax
		Galnt11
		Acsbg1
		Cystm1
		S100A1
		Ppl
		Bmp4
		Chic1
		Ankrd1
		Gadd45G
		Psapl1
		Ccrl2
		Pdxk
		Sftpd
		Pacsin3
		Itm2B
		39692
		Ergic1
		Serpinb11
		Creld1
		C2Cd4C
		Zcchc3
		Tpcn1
		Chchd6
		Rhoc
		Rgl3
		Cidea
		Rsph1
		Ahnak
		Ldoc1L
		Parp12
		Tmem216
		Leprel4
		Krba1
		Ccdc33
		Picalm
		Rbbp9
		Hebp2
		Ptprk
		Lgals3Bp
		Arhgef18
		Hist1H1C
		Arhgap22
		Enpp5
		Cstb
		Gipc1
		Pcnxl4
		Smtnl2
		Socs5
		Krt18
		G3Bp2
		Ift27
		Prmt2
		Rab11A
		En1
		Ubxn6
		Gabarapl1
		Igsf1
		C1Qtnf4
		Gsdmd
		Napa
		Lor
		Nipa1
		Fam171A2
		Baiap2
		Ypel3
		Tirap
		Tmie
		Sat2
		Mgarp
		Zfp30
		Lpcat4
		Klrg2
		Nudt18
		Cyth3
		Gpsm1
		Card10
		Flrt1
		Mmp15
		Ccdc120
		Mtmr10
		Ngfrap1
		Klc3
		Vamp8
		Upk1B
		Kctd17
		Hap1
		Nbl1
		Zmpste24
		Pdrg1
		Dynlrb2
		Pax8
		Ush1G
		Rac3
		Col4A5
		Homer3
		Tex264
		Wwp2
		Fbxl17
		Cmtm8
		Snx33
		Prr18
		Cst9
		Rasl10A
		Serinc1
		Denr
		Cdk19
		Epdr1
		Emc3
		Ubxn11
		Rtn4
		Slc4A3
		Ercc3
		Pla2G15
		Tmem184C
		Calcoco1
		Irak1Bp1
		Rbm43
		Ttc8
		Lman2L
		Smpd1
		Magee1
		Erich1
		Dbndd2
		Golm1
		Ccdc12
		Ctxn1
		Ift43
		Scmh1
		Tmem125
		Wnt7A
		Msrb2
		Tnni2
		Mxd4
		Scel
		P2Ry2
		Ahi1
		Hilpda
		Ubtd2
		Pygb
		Smpd3
		Sdf2
		Hspa2
		Kank3
		Myo1C
		Dcxr
		Sorl1
		Lgmn
		Mkrn3
		Tmprss7
		Pip4K2C
		Lpar6
		Tmem176B
		Vapb
		Ly6G6E
		Abhd4
		Rin3
		Camkk1
		Pramef8
		Aldh3A1
		Amer2
		Igf1R
		Wls
		Cnksr1
		Mfsd1
		Cldn4
		Znrf1
		Kbtbd3
		Garnl3
		Hsbp1
		Enpp4
		Trappc2
		Tlcd1
		Gtf3C5
		Pitpnm3
		Dynll1
		Unc13A
		Man2A2
		Ceacam1
		Pwwp2B
		Anks3
		Hif3A
		Rassf7
		Slc6A15
		Sprr1A
		Krt14
		Ssbp3
		Tmem74B
		Plod2
		Ddah1
		Dusp18
		Wdr60
		Thsd4
		Tec
		Ambp
		Hmgcll1
		Agps
		Ptpdc1
		Sgsm3
		Barx2
		Sorbs2
		Pfn2
		Osbpl5
		Ccdc19
		Them6
		Get4
		Meis1
		Ddr1
		Rsad1
		Tspan15
		Syt16
		Epn3
		Ildr2
		Ap3M2
		Trex2
		Nkx2-6
		Ift122
		Lyplal1
		Ccng1
		Inpp5K
		Sgk1
		Ivl
		Scx
		Acot7
		Pak1
		S100A13
		Fam107B
		Egfr
		Unc119B
		Fah
		Nxnl2
		Stk36
		Acap3
		Zc4H2
		Myl12A
		Sh3Pxd2A
		Prr13
		Iqce
		Aim1
		Rnf11
		Syt8
		Morn2
		Rab32
		Hspa1A
		Eepd1
		Atp6V0A1
		Tsc22D1
		Vps37B
		Mboat2
		Prkacb
		Synj2
		Kbtbd11
		Dnaja4
		Rrm2B
		Capn5
		Steap2
		Lasp1
		Ntrk2
		Abhd6
		Nicn1
		Scap
		Marveld1
		Bmf
		Vwa5A
		Plekhm3
		Id2
		Hpx
		Rogdi
		Hspb1
		Fbxo32
		Slc37A3
		Pdlim2
		Sgsm1
		F2Rl1
		Extl2
		Pbx1
		Pacrg
		Dhx32
		Rnf208
		Esd
		Gcnt1
		Adssl1
		Cdkl2
		Tuft1
		Fggy
		Cnppd1
		Slu7
		Flnb
		Bcas1
		Tinagl1
		Myo5C
		Nt5C2
		Ttr
		Fam63A
		Slc39A4
		Gde1
		Zmat1
		Tfcp2L1
		Ptprb
		Dync2Li1
		Serinc2
		Hr
		Tmprss4
		Camk2N1
		Cpne8
		Mlf1
		Acsm3
		Lxn
		Tspan6
		Ddo
		Omp
		Sh3Glb2
		Ccdc23
		Capn2
		Ctsa
		Adam32
		Ermp1
		Kif12
		Maml2
		Klf4
		Tshz1
		Eef1D
		Gas6
		Accs
		Sema3B
		Slc44A1
		Mboat1
		Far1
		Bmp8B
		Rap1Gap
		Krt20
		Fxyd3
		Otop3
		Rfx2
		Shroom1
		Cd9
		Cpm
		S100A14
		Ttc22
		Ttc30B
		Prkcz
		Dio3
		Rnf135
		Il17Re
		Kifap3
		Atp9A
		Plscr4
		Abcc5
		Lgals3
		Tmem229A
		Bsg
		Slc22A23
		Bcl2L11
		Ildr1
		Map1Lc3A
		Cblc
		Tle2
		Abcc3
		Agfg2
		Vill
		Abhd5
		Endod1
		Cacnb3
		Proc
		Hmox1
		Hnf1B
		Atp2B1
		Efna5
		Bcat2
		Plcd3
		Gnai1
		Zbtb7C
		Suox
		Ccdc68
		Edn2
		Lrp6
		Ophn1
		Emp1
		Edn1
		Ip6K2
		Acacb
		Iqgap2
		Oxr1
		Trim3
		Chn2
		Arhgap44
		Ank3
		Appl2
		Ift74
		Sult1A1
		Cdk20
		Sytl2
		Mettl7B
		Cnnm2
		Ptprr
		Selenbp1
		Slc22A4
		Bdh2
		Slc23A3
		Hsd17B2
		Paqr5
		Mtmr11
		Padi2
		Akr1B10
		Fgfr2
		Wdr78
		Rmdn2
		Aqp8
